# Zygotic genome activation is timed by the egg DNA-to-cytoplasm ratio across animals

**DOI:** 10.64898/2026.04.16.718233

**Authors:** Israel Campo-Bes, Federica Mantica, Jon Permanyer, Cristina Rodríguez-Marin, Kero Guynes, Tòt Senar-Serra, Gonzalo Quiroga-Artigas, Yan Liang, Allan M. Carrillo-Baltodano, Josefa Cruz, Rossella Annunziata, Sandra Chevalier, Marta Iglesias, Fumiaki Sugahara, Yi-Jyun Luo, Anna Schoenauer, Jorge Corbacho, Periklis Paganos, Filomena Caccavale, Rosa Maria Sepe, Luis P. Iñiguez, Mette Handberg-Thorsager, Christina Zakas, Ralf J. Sommer, Maria Ina Arnone, Alistair P. McGregor, Juan R. Martínez-Morales, Noriyuki Satoh, Hector Escriva, Stéphanie Bertrand, Arnau Sebé-Pedrós, Enrico D’Aniello, Juan Pascual-Anaya, Evelyn Houliston, Xavier Franch-Marro, David Martín, Ildiko M.L. Somorjai, Isabel Almudi, José M Martín-Durán, Yi-Hsien Su, Alejandro Burga, Salvatore D’Aniello, Manuel Irimia

## Abstract

During early animal embryogenesis, gene expression control shifts from maternally deposited products to newly transcribed RNA through zygotic genome activation (ZGA). Although essential and universal, ZGA remains poorly understood outside a few model species. Here, we generated a transcriptomic atlas of early embryogenesis across 61 animal species from 13 phyla and used a unified computational framework to infer ZGA timing systematically. We find extensive variation in ZGA onset across animals, but show that the ratio between genome size and egg cytoplasmic volume, a proxy for the nuclear-to-cytoplasmic ratio, robustly predicts when genome activation begins. We also reveal that zygotic genes also differ from maternal transcripts in genomic architecture, function and evolutionary conservation, suggesting that ZGA follows a conserved molecular logic despite flexible transcriptomic outputs.
