## Supplementary Tables for "Zygotic genome activation is timed by the egg DNA-to-cytoplasm ratio across animals": Supplementary_Table_2.xlsx

### Sheet: Genome_and_annotation_version
Clade	Species_whole_name	Species	Assembly	Annotation_version	Notes
Mammalia	Homo_sapiens	Hsa	GRCh38.p14	Ensembl Release 112
Mammalia	Macaca_mulatta	Mma	Mmul_10	Ensembl Release 111 (112 only contains 6k coding genes)
Mammalia	Callithrix_jacchus	Cja	mCalJac1.pat.X	Ensembl Release 112
Mammalia	Mus_musculus	Mmu	GRCm39	Ensembl Release 112
Mammalia	Rattus_norvegicus	Rno	mRatBN7.2 (GCA_015227675.2)	Ensembl Release 112
Mammalia	Oryctolagus_cuniculus	Ocu	OryCun2.0 (GCA_000003625.1)	Ensembl Release 112
Mammalia	Bos_taurus	Bta	ARS-UCD1.3	Ensembl Release 112
Mammalia	Bos_grunniens	Bgr	LU_Bosgru_v3.0 (GCA_005887515.1)	Ensembl Release 112
Mammalia	Bubalus_bubalis	Bbu	UOA_WB_1	NCBI 2025
Mammalia	Capra_hircus	Chi	ARS1	Ensembl Release 112
Mammalia	Ovis_aries	Oar	Oar_v3.1	Ensembl Release 112
Mammalia	Sus_scrofa	Ssc	Sscrofa11.1	Ensembl Release 112
Mammalia	Equus_caballus	Eca	EquCab3.0	Ensembl Release 111 (112 only 7k coding genes)
Mammalia	Monodelphis_domestica	Mdo	ASM229v1 (GCF_000002295.2)	Ensembl Release 112
Non-mamm verts	Gallus_gallus	Gga	bGalGal1.mat.broiler.GRCg7b	Ensembl Release 112
Non-mamm verts	Xenopus_tropicalis	Xtr	UCB_Xtro_10.0	Ensembl Release 112
Non-mamm verts	Ambystoma_mexicanum	Amx	AmexG_v6.0-DD	ambMex60DD (https://www.axolotl-omics.org/assemblies)
Non-mamm verts	Danio_rerio	Dre	GRCz11	Ensembl Release 112
Non-mamm verts	Oryzias_latipes	Ola	ASM223467v1	Ensembl Release 112
Non-mamm verts	Lethenteron_camtschaticum	Lca	ASM1570882v1 (GCF_015708825.1)	NCBI 2025	Because a genome assembly is not available for Lethenteron camtschaticum, we used the genome of its sister species, Lethenteron reissneri.
Tunicata	Ciona_savignyi	Csa	CSAV2.0	Ensembl Release 112
Tunicata	Phallusia_mammillata	Pma	MTP2014 (GCA_003260075.1)	MTP2014_ANISEED_2018 (https://aniseed.fr/)
Tunicata	Oikopleura_dioica	Odi	OKI2018_I68_1.0 (GCA_907165135.1)	NCBI 2025
Cephalochordata	Branchiostoma_floridae	Bfl	Bfl_VNyyK (GCF_000003815.2)	NCBI 2025
Cephalochordata	Branchiostoma_lanceolatum	Bla	BraLan3	https://doi.org/10.1186/s13059-022-02808-6
Ambulacraria	Strongylocentrotus_purpuratus	Spu	Spur_5.0	Ensembl Metazoa v59
Ambulacraria	Paracentrotus_lividus	Pli	Pliv_v1 (GCA_940671915.1)	DOI 10.5281/zenodo.6527763 -- Version v1.1
Ambulacraria	Lytechinus_pictus	Lpi	UCSD_Lpic_2.1	Ensembl Metazoa v59
Ambulacraria	Holothuria_leucospilota	Hle	CAS_HOLleu_V1 (GCA_029531755)	NCBI 2025
Ambulacraria	Patiria_miniata	Pmi	Pmin_3.0	Ensembl Metazoa v59
Ambulacraria	Ptychodera_flava	Pfl	JASXRY010000000	https://figshare.com/articles/dataset/Ptychodera_flava/25778394/2
Acoel	Symsagittifera_roscoffensis	Sro	txSymRosc1.1	NCBI 2025
Nematoda	Caenorhabditis_elegans	Cel	WBcel235	Ensembl Metazoa v59
Nematoda	Caenorhabditis_angaria	Can	ps1010rel4 (GCA_000165025.1)	WormBase (WBPS19 2012-12-Caltech)
Nematoda	Caenorhabditis_plicata	Cpl	DOI: 10.1126/science.ade0705	DOI: 10.1126/science.ade0705
Nematoda	Oscheius_tipulae	Oti	ASM1342590v1 (GCA_013425905.1)	WormBase (WBPS19 2021-03-WormBase)
Nematoda	Steinernema_carpocapsae	Sca	ASM75764v3 (GCA_000757645.3)	WormBase (WBPS19 2020-04-WormBase)
Nematoda	Steinernema_feltiae	Sfe	S_feltiae_NW_1.0 (GCA_007213375.1)	WormBase (WBPS19 2020-04-WormBase)
Nematoda	Ditylenchus_destructor	Dde	ASM2281488v1 (GCA_022814885.1)	WormBase (WBPS19 2023-09-WormBase)
Nematoda	Heterodera_glycines	Hgl	ASM414822v2 (GCA_004148225.2)	WormBase (WBPS19 2021-12-WormBase)
Nematoda	Meloidogyne_incognita	Min	Meloidogyne_incognita_V3 (GCA_900182535.1)	WormBase (WBPS19 2018-05-WormBase)
Nematoda	Ascaris_suum	Asu	ASM18702v3 (GCA_000187025.3)	WormBase (WBPS19 2018-04-WormBase)
Artrhopoda	Drosophila_melanogaster	Dme	BDGP6.46	Ensembl Metazoa v59
Artrhopoda	Tribolium_castaneum	Tca	Tcas5.2	Ensembl v45
Artrhopoda	Blattella_germanica	Bge	Bger_2.0 (GCA_000762945.2)	blager_OGSv1.2.1	For the cockroach (Blattella germanica, Bge) we downloaded the GFF3 (blager_OGSv1.2.1.gff3) and the genome FASTA (GCA_000762945.2_Bger_2.0_genomic.fna.gz) from https://i5k.nal.usda.gov/content/data-downloads.
Artrhopoda	Cloeon_dipterum	Cdi	CLODIP2 (GCA_902829235.1)	https://doi.org/10.1038/s41467-020-16284-8
Artrhopoda	Parhyale_hawaiensis	Pha	Phaw5.0 (GCA_001587735.2)	NCBI 2025	https://zenodo.org/records/6420694/files/Dataset_S1_Annotation_Reg_Embryo_500_cleanOverlap0.5_3.gtf.zip?download=1
Artrhopoda	Parasteatoda_tepidariorum	Pte	Ptep_3.0	Ensembl Metazoa v59
Tardigrada	Hypsibius_exemplaris	Hex	nHd_3.1	Ensembl Metazoa v59
Spiralia	Owenia_fusiformis	Ofu	Owenia_assembly_annotated (GCA_903813345.1)	Ensembl Metazoa v59
Spiralia	Platynereis_dumerilii	Pdu	GCA_026936325.1	https://doi.org/10.1186/s12864-025-11727-2
Spiralia	Capitella_teleta	Cte	Capitella_teleta_v1.0	Ensembl Metazoa v59
Spiralia	Urechis_unicinctus	Uun	JAXDRA000000000	https://figshare.com/articles/dataset/Chromosome-level_genome_assembly_of_the_Echiura_Urechis_unicinctus_and_genes_related_to_environmental_adaptation/24079509/3
Spiralia	Crassostrea_gigas	Cgi	cgigas_uk_roslin_v1	Ensembl Metazoa v59
Spiralia	Mytilus_galloprovincialis	Mga	MGAL_10 (GCA_900618805.1)	NCBI 2025
Spiralia	Lingula_anatina	Lan	LinAna2.0	Ensembl Metazoa v59
Spiralia	Brachionus_plicatilis	Bpl	Brachionus_plicatilis_HYR1	NCBI 2025
Cnidaria	Nematostella_vectensis	Nve	jaNemVect1.1	NCBI 2025
Cnidaria	Hydractinia_symbiolongicarpus	Hsy	HSymV2.1	Ensembl Metazoa v59
Cnidaria	Clytia_hemisphaerica	Che	Clytia_hemisphaerica_genome_assembly (GCA902728285)	Ensembl Metazoa v59
Ctenophora	Mnemiopsis_leidyi	Mle	MneLei_Aug2011 (GCA_000226015.1)	NCBI 2025
