## Supplementary Tables for "Zygotic genome activation is timed by the egg DNA-to-cytoplasm ratio across animals": Supplementary_Table_3.xlsx

### Sheet: ZGA calls and manual curation
Clade	Species	Predicted_ZGA_stage: 3av_call_0.1_cutoff	Final_stage_call_upon_Manual_curation	Reasons for manual curation
Mammalia	Hsa	4	4
Mammalia	Mma	4	4
Mammalia	Cja	3	3
Mammalia	Mmu	3	3
Mammalia	Rno	3	3
Mammalia	Ocu	4	4
Mammalia	Bta	4	4
Mammalia	Bgr	5	5
Mammalia	Bbu	3	5	At stage 3 might be a minor, but at stage 5 we can see clearly the major wave of ZGA.
Mammalia	Chi	5	5
Mammalia	Oar	5	5
Mammalia	Ssc	3	3
Mammalia	Eca	4	4
Mammalia	Mdo	3	3
Non-mamm verts	Gga	5	5
Non-mamm verts	Xtr	6	6
Non-mamm verts	Amx	5	5
Non-mamm verts	Dre	5	5
Non-mamm verts	Ola	5	5
Non-mamm verts	Lca	6	6
Tunicata	Csa	4	4
Tunicata	Pma	4	4
Tunicata	Odi	6	5	PCA500 and upregulated genes show clear activation at stage 5. However, the prediction is at stage 6, most likely because of the I/E signal. However, it is evident that the I/E pattern in this species is noisy and non-informative (not positive correlating with time), and thus is discarded. The RNA-seq is polyA-selected.
Cephalochordata	Bfl	6	6
Cephalochordata	Bla	3	6	There is certainly a shift in stage 3. However, this is interpreted as a minor wave, as stages 4 and 5 do not show robust signs of genome activity yet.
Ambulacraria	Spu	4	4
Ambulacraria	Pli	5	6	Since introns go up clearly at stage 6, we went for stage 6 instead of stage 5
Ambulacraria	Lpi	6	5	Inspection of the three patterns show that there is a tiny activity at stage 4 and a solid (even if relatively minor) activation at stage 5 already.
Ambulacraria	Hle	5	5
Ambulacraria	Pmi	4	4
Ambulacraria	Pfl	5	5
Acoel	Sro	3	3
Nematoda	Cel	4	4
Nematoda	Can	5	5
Nematoda	Cpl	5	5
Nematoda	Oti	3	4	Introns are really up-regulated at stage 4 (suggesting major wave of ZGA), while at stage 3 it is very flat
Nematoda	Sca	4	4
Nematoda	Sfe	4	4
Nematoda	Dde	3	3
Nematoda	Hgl	7	4	The last stage was too different; the prediction, when done without the last stage, is stage 4
Nematoda	Min	5	5
Nematoda	Asu	3	3
Artrhopoda	Dme	3	3
Artrhopoda	Tca	5	5
Artrhopoda	Bge	5	5
Artrhopoda	Cdi	5	6	At stage 5 it might be a minor wave, but at stage 6 it is clearly the major wave
Artrhopoda	Pha	4	4
Artrhopoda	Pte	3	3
Tardigrada	Hex	5	5
Spiralia	Ofu	5	5
Spiralia	Pdu	4	4
Spiralia	Cte	5	5
Spiralia	Uun	5	5
Spiralia	Cgi	4	4
Spiralia	Mga	3	3
Spiralia	Lan	5	2	Activation at stage 2 is clearly supported by the three patterns; however, our prediction methods have difficulties if the activation is expected at stage 2.
Spiralia	Bpl	3	3
Cnidaria	Nve	5	5
Cnidaria	Hsy	5	5
Cnidaria	Che	5	5
Ctenophora	Mle	3	3
			* Manually curated
