## Supplementary Tables for "Zygotic genome activation is timed by the egg DNA-to-cytoplasm ratio across animals": Supplementary_Table_4.xlsx

### Sheet: Metadata species
Phylum	Class	Group	Species name	Species key	ZGA (cycles)	ZGA (hpf)	Gastrulation (hpf)	Egg Volume (um3)	Genome size (bp)	Total gene length (bp)	Total CDS length (bp)	Number of genes	Number of CDS genes	Mean gene length (kbp)	Mean intron length (kbp_	Mean exons/CDS	GC content	N/C ratio	log10(N/C)	Yolk type	Cleavage type	Habitat_of_early_embryo_egg	Fertilization	Library prep	Developing pace	Data source
Chordata	Mammalia	Mammalia	Homo sapiens	Hsa	3	68	336	696910	3100145217	1667219557	34921698	63140	20500	26.405	6.456	9.8	40.8683	4448.42	3.64821	Isolecithal	Holoblastic	Terrestrial	Internal	PolyA	Slow	Public
Chordata	Mammalia	Mammalia	Macaca mulatta	Mma	3	66	336	523599	2971375411	1199003514	35727720	35432	21761	33.839	6.023	8.8	40.9961	5674.91	3.75396	Isolecithal	Holoblastic	Terrestrial	Internal	PolyA	Slow	Public
Chordata	Mammalia	Mammalia	Callithrix jacchus	Cja	3	96	360	523599	2829717283	1291402839	35343767	40162	22052	32.154	6.549	8.8	40.9478	5404.36	3.73274	Isolecithal	Holoblastic	Terrestrial	Internal	PolyA	Slow	Public
Chordata	Mammalia	Mammalia	Mus musculus	Mmu	1	27	150	268083	2728223045	1173693266	36328784	57186	22193	20.524	4.966	9	41.6656	10176.8	4.00761	Isolecithal	Holoblastic	Terrestrial	Internal	Ribodeplition	Slow	Public
Chordata	Mammalia	Mammalia	Rattus norvegicus	Rno	1	48	180	179594	2647918382	1003212622	36296197	30562	23141	32.825	4.75	8.6	41.9928	14743.9	4.16861	Isolecithal	Holoblastic	Terrestrial	Internal	PolyA	Slow	Public
Chordata	Mammalia	Mammalia	Oryctolagus cuniculus	Ocu	3	36	156	523599	2737533648	1035176566	32594267	29587	20612	34.987	5.852	8.5	43.7489	5228.3	3.71836	Isolecithal	Holoblastic	Terrestrial	Internal	PolyA	Slow	Public
Chordata	Mammalia	Mammalia	Bos taurus	Bta	3	72	360	904779	2711238959	1223745126	36066037	36075	23842	33.922	5.635	8.4	41.945	2996.58	3.47663	Isolecithal	Holoblastic	Terrestrial	Internal	PolyA	Slow	Public
Chordata	Mammalia	Mammalia	Bos grunniens	Bgr	4	120	360	904779	2832782377	1042042421	32831730	26924	20967	38.703	5.568	8.7	41.9681	3130.91	3.49567	Isolecithal	Holoblastic	Terrestrial	Internal	PolyA	Slow	Public
Chordata	Mammalia	Mammalia	Bubalus bubalis	Bbu	4	85	360	1.15035e+06	2898494171	1245274296	36215561	40636	22190	30.644	5.441	9.1	42.7738	2519.67	3.40134	Isolecithal	Holoblastic	Terrestrial	Internal	PolyA	Slow	Public
Chordata	Mammalia	Mammalia	Capra hircus	Chi	4	96	336	1.15035e+06	2923261632	899099086	33227620	27214	21304	33.038	4.77	9	43.1638	2541.2	3.40504	Isolecithal	Holoblastic	Terrestrial	Internal	PolyA	Slow	Public
Chordata	Mammalia	Mammalia	Ovis aries	Oar	4	96	312	1.15035e+06	2619126212	864163431	32616373	27054	20921	31.942	4.405	9.6	41.8294	2276.82	3.35733	Isolecithal	Holoblastic	Terrestrial	Internal	PolyA	Slow	Public
Chordata	Mammalia	Mammalia	Sus scrofa	Ssc	2	48	264	696910	2501921425	1110251507	34389277	35670	22063	31.125	5.119	8.9	41.8725	3590.02	3.5551	Isolecithal	Holoblastic	Terrestrial	Internal	PolyA	Slow	Public
Chordata	Mammalia	Mammalia	Equus caballus	Eca	2	48	288	1.02265e+06	2507036409	1388467110	35910161	38849	21468	35.74	5.597	9.3	41.5	2451.5	3.38943	Isolecithal	Holoblastic	Terrestrial	Internal	Ribodeplition	Slow	Public
Chordata	Mammalia	Mammalia	Monodelphis domestica	Mdo	2	60	228	1.44199e+06	3600577247	1390828813	33973682	34985	21384	39.755	7.216	8.3	37.8225	2496.95	3.39741	Non-isolecithal	Holoblastic	Terrestrial	Internal	PolyA	Slow	Public
Chordata	Aves	Non-mammalian-vertebrates	Gallus gallus	Gga	13	15.5	31	418879021	1053335518	707871102	30000477	30108	17007	23.511	3.305	10.3	42.2022	2.51465	0.400478	Non-isolecithal	Meroblastic	Terrestrial	Internal	Ribodeplition	Fast	Public
Chordata	Amphibia	Non-mammalian-vertebrates	Xenopus tropicalis	Xtr	9	5	6.5	220893234	1451303628	762406900	37945874	24614	22107	30.974	3.668	9	40.725	6.57016	0.817576	Non-isolecithal	Holoblastic	Aquatic	External	Ribodeplition	Fast	Public
Chordata	Amphibia	Non-mammalian-vertebrates	Ambystoma mexicanum	Amx	9	21	26	4188790205	29100000000	10900000000	43203707	122775	24143	88.55	48.31	9	46.3373	6.95138	0.842071	Non-isolecithal	Holoblastic	Aquatic	Internal	PolyA	Fast	Public
Chordata	Actinopterygii	Non-mammalian-vertebrates	Danio rerio	Dre	10	3.5	5.25	2.20618e+07	1373482220	778901122	41357080	32520	25592	23.951	3.085	9.3	36.6527	62.256	1.79418	Non-isolecithal	Meroblastic	Aquatic	External	Ribodeplition	Fast	In-House
Chordata	Actinopterygii	Non-mammalian-vertebrates	Oryzias latipes	Ola	10	6	12	1.49807e+07	734057277	398090058	39449652	24365	23622	16.338	1.69	9.1	40.8436	49.0002	1.6902	Non-isolecithal	Meroblastic	Aquatic	External	Ribodeplition	Fast	In-House
Chordata	Hyperoartia	Non-mammalian-vertebrates	Lethenteron camtschaticum	Lca	8	77	151	150796447	1063057572	576842085	34817943	23269	19027	24.79	2.683	10.2	48.8008	7.04962	0.848166	Non-isolecithal	Holoblastic	Aquatic	External	Ribodeplition	Slow	In-House
Chordata	Ascidiacea	Tunicata	Ciona savignyi	Csa	6	4	4.5	606131	177008685	65260422	12711448	12172	11616	5.361	0.664	7.1	36.5536	292.03	2.46543	Isolecithal	Holoblastic	Aquatic	External	PolyA	Fast	Public
Chordata	Ascidiacea	Tunicata	Phallusia mammillata	Pma	4	2.5	5	904779	234011194	91889449	30144007	19467	19467	4.72	0.508	7.2	37.5572	258.639	2.41269	Isolecithal	Holoblastic	Aquatic	External	PolyA	Fast	Public
Chordata	Appendicularia	Tunicata	Oikopleura dioica	Odi	7	1.5	0.83	268083	64281865	39082478	23365986	17260	17260	2.264	0.18	6	41.0543	239.784	2.37982	Isolecithal	Holoblastic	Aquatic	External	PolyA	Fast	Public
Chordata	Leptocardii	Cephalochordata	Branchiostoma floridae	Bfl	7	4	6	2.80616e+06	513467351	343125802	44054428	29721	26676	11.544	1.271	8.6	41.2513	182.979	2.2624	Isolecithal	Holoblastic	Aquatic	External	PolyA	Fast	Public
Chordata	Leptocardii	Cephalochordata	Branchiostoma lanceolatum	Bla	6	4	7	904779	474796464	313480958	45936205	27102	27102	11.566	1.083	8.9	41.529	524.765	2.71997	Isolecithal	Holoblastic	Aquatic	External	Ribodeplition	Fast	In-House
Echinodermata	Echinoidea	Ambulacraria	Strongylocentrotus purpuratus	Spu	3	6	21	268083	921868855	443154187	47576261	33528	27447	13.217	1.679	8.2	37.391	3438.75	3.5364	Isolecithal	Holoblastic	Aquatic	External	Ribodeplition	Fast	In-House
Echinodermata	Echinoidea	Ambulacraria	Paracentrotus lividus	Pli	5	4.75	14	381704	927534600	463839297	45536285	41717	41717	11.118	2.296	5.1	36.2955	2429.99	3.3856	Isolecithal	Holoblastic	Aquatic	External	Ribodeplition	Fast	In-House
Echinodermata	Echinoidea	Ambulacraria	Lytechinus pictus	Lpi	5	4.5	15	696910	999482877	368069786	38144174	30773	24732	11.96	1.674	7.7	36.054	1434.16	3.1566	Isolecithal	Holoblastic	Aquatic	External	Ribodeplition	Fast	In-House
Echinodermata	Holothuroidea	Ambulacraria	Holothuria leucospilota	Hle	5	5	13	1.43676e+06	1391464005	538761485	44304171	33857	33857	15.912	3.115	5.7	39.1287	968.477	2.98609	Isolecithal	Holoblastic	Aquatic	External	PolyA	Fast	Public
Echinodermata	Asteroidea	Ambulacraria	Patiria miniata	Pmi	8	10	24	3.05363e+06	608344848	352062070	41363002	27818	23044	12.655	1.497	8.5	40.5767	199.22	2.29933	Isolecithal	Holoblastic	Aquatic	External	Ribodeplition	Fast	In-House
Hemichordata	Enteropneusta	Ambulacraria	Ptychodera flava	Pfl	4	6	18	904779	1161758299	460506211	54102945	35856	35856	12.843	1.674	7	37.6424	1284.02	3.10857	Isolecithal	Holoblastic	Aquatic	External	Ribodeplition	Fast	In-House
Xenacoelomorpha	Acoela	Acoel	Symsagittifera roscoffensis	Sro	3	3	10	523599	753525347	440464473	23633035	19195	13514	22.946	5.802	5.9	37.0239	1439.13	3.1581	Isolecithal	Holoblastic	Aquatic	Internal	Ribodeplition	Fast	In-House
Nematoda	Chromadorea	Nematoda	Caenorhabditis elegans	Cel	3	1	1.3	23561.9	100286458	67196588	24569601	46926	19985	1.431	0.314	6.1	35.4397	4256.29	3.62903	Isolecithal	Holoblastic	Terrestrial	Internal	PolyA	Fast	Public
Nematoda	Chromadorea	Nematoda	Caenorhabditis angaria	Can	5	1.6	1.6	23561.9	106828532	46210031	22749401	27970	27970	1.652	0.388	3.2	35.7318	4533.94	3.65648	Isolecithal	Holoblastic	Terrestrial	Internal	PolyA	Fast	Public
Nematoda	Chromadorea	Nematoda	Caenorhabditis plicata	Cpl	5	1.6	1.6	50265.5	131500000	50352187	19844115	26538	22856	1.897	0.285	5.2	33.2812	2616.11	3.41766	Isolecithal	Holoblastic	Terrestrial	Internal	PolyA	Fast	In-House
Nematoda	Chromadorea	Nematoda	Oscheius tipulae	Oti	4	1.16	2.16	11453.7	60923220	39222597	22555791	16924	16356	2.317	0.139	8.2	44.5609	5319.08	3.72584	Isolecithal	Holoblastic	Terrestrial	Internal	Ribodeplition	Fast	Public
Nematoda	Chromadorea	Nematoda	Steinernema carpocapsae	Sca	3	1.7	5	28730.9	84512802	67342393	27334881	30931	30931	2.177	0.144	4.1	45.6713	2941.53	3.46857	Isolecithal	Holoblastic	Terrestrial	Internal	PolyA	Fast	Public
Nematoda	Chromadorea	Nematoda	Steinernema feltiae	Sfe	3	1.25	3.8	14726.2	121668649	54858334	37987299	32303	32301	1.698	0.132	4.9	46.4532	8262.04	3.91709	Isolecithal	Holoblastic	Terrestrial	Internal	PolyA	Fast	Public
Nematoda	Chromadorea	Nematoda	Ditylenchus destructor	Dde	2	2.5	6.5	137445	139444682	71373378	24386382	21600	21283	3.304	0.361	7.1	37.3756	1014.55	3.00627	Isolecithal	Holoblastic	Terrestrial	Internal	PolyA	Fast	Public
Nematoda	Chromadorea	Nematoda	Heterodera glycines	Hgl	3	27	75	137445	157978587	100885150	25215482	22465	22452	4.49	0.48	7.6	36.6583	1149.4	3.06047	Isolecithal	Holoblastic	Terrestrial	Internal	PolyA	Slow	Public
Nematoda	Chromadorea	Nematoda	Meloidogyne incognita	Min	5	2.18	2.18	137445	183713362	88044004	43654679	45351	43718	1.941	0.172	6.2	29.7598	1336.63	3.12601	Isolecithal	Holoblastic	Terrestrial	Internal	PolyA	Fast	Public
Nematoda	Chromadorea	Nematoda	Ascaris suum	Asu	2	40	72	31059.4	298032154	205396033	19086336	17974	16778	11.427	1.303	7.4	37.7892	9595.57	3.98207	Isolecithal	Holoblastic	Terrestrial	Internal	Ribodeplition	Slow	Public
Arthropoda	Insecta	Arthropoda	Drosophila melanogaster	Dme	14	2.1	3	12300000	143765698	102066125	22478658	24278	13986	4.204	1.252	4	42.0062	11.6883	1.06775	Non-isolecithal	Meroblastic	Terrestrial	Internal	Ribodeplition	Fast	Public
Arthropoda	Insecta	Arthropoda	Tribolium castaneum	Tca	12	8	11	2.82743e+07	165951446	114006926	22551943	17052	16590	6.685	1.315	4.6	33.8579	5.86933	0.768589	Non-isolecithal	Meroblastic	Terrestrial	Internal	Ribodeplition	Fast	In-House
Arthropoda	Insecta	Arthropoda	Blattella germanica	Bge	10	20	60	589048623	1781125804	722009728	24907188	17667	17667	40.867	6.38	6.1	34.5638	3.02373	0.480543	Non-isolecithal	Meroblastic	Terrestrial	Internal	Ribodeplition	Fast	In-House
Arthropoda	Insecta	Arthropoda	Cloeon dipterum	Cdi	7	24	36	3.04669e+06	180309300	118670229	24236991	16364	16364	7.251	0.762	7.7	39.9391	59.182	1.77219	Non-isolecithal	Meroblastic	Terrestrial	Internal	Ribodeplition	Fast	In-House
Arthropoda	Malacostraca	Arthropoda	Parhyale hawaiensis	Pha	7	13	20	1.92936e+07	2757251965	983425099	31881768	67515	24742	14.566	7.261	5	40.937	142.91	2.15506	Non-isolecithal	Holoblastic	Aquatic	Internal	Ribodeplition	Fast	Public
Arthropoda	Arachnida	Arthropoda	Parasteatoda tepidariorum	Pte	5	10	28	65449847	1229854359	570664971	29439201	23657	19750	24.122	3.835	7.3	29.4018	18.7908	1.27395	Non-isolecithal	Meroblastic	Terrestrial	Internal	Ribodeplition	Fast	In-House
Tardigrada	Eutardigrada	Tardigrada	Hypsibius exemplaris	Hex	4	5	8.45	87113.7	104176314	58983846	25260840	20090	19939	2.935	0.342	5.9	45.455	1195.87	3.07768	Isolecithal	Holoblastic	Aquatic	Asexual_partenogenetic	Ribodeplition	Fast	In-House
Annelida	Polychaeta	Spiralia	Owenia fusiformis	Ofu	4	3	5.5	523599	518843562	335324937	43063881	31286	31277	10.718	1.626	6.1	34.7136	990.918	2.99604	Isolecithal	Holoblastic	Aquatic	External	Ribodeplition	Fast	In-House
Annelida	Polychaeta	Spiralia	Platynereis dumerilii	Pdu	6	6	8	2.14466e+06	1469658263	550091111	39939372	25572	25572	21.511	2.77	6.6	37.6727	685.264	2.83586	Non-isolecithal	Holoblastic	Aquatic	External	PolyA	Fast	Public
Annelida	Polychaeta	Spiralia	Capitella teleta	Cte	4	6.5	24	4.18879e+06	333731867	90246706	34379129	33516	32175	2.692	0.371	5.3	40.3581	79.6726	1.90131	Non-isolecithal	Holoblastic	Aquatic	External	Ribodeplition	Fast	In-House
Annelida	Echiura	Spiralia	Urechis unicinctus	Uun	5	5	16	696910	1194771664	129837399	27807309	21523	21523	6.032	0.743	6.8	39.3834	1714.38	3.23411	Isolecithal	Holoblastic	Aquatic	External	Ribodeplition	Fast	Public
Mollusca	Bivalvia	Spiralia	Crassostrea gigas	Cgi	3	2.15	7	65449.8	647909510	384602190	45089050	36012	30418	10.679	1.271	8.2	33.4966	9899.33	3.99561	Isolecithal	Holoblastic	Aquatic	External	Ribodeplition	Fast	In-House
Mollusca	Bivalvia	Spiralia	Mytilus galloprovincialis	Mga	2	2.5	10	268083	1282366664	573270234	73724412	134129	60292	4.274	1.654	5.3	32.1447	4783.48	3.67974	Isolecithal	Holoblastic	Aquatic	External	Ribodeplition	Fast	In-House
Brachiopoda	Lingulata	Spiralia	Lingula anatina	Lan	5	3.5	7	523599	406348295	250859415	43411396	30208	27068	8.304	0.856	8.5	36.4175	776.068	2.8899	Isolecithal	Holoblastic	Aquatic	External	PolyA	Fast	In-House
Rotifera	Monogononta	Spiralia	Brachionus plicatilis	Bpl	6	3	1	448920	108713723	75069167	34007502	54694	54694	1.372	0.182	5	26.5257	242.167	2.38411	Isolecithal	Holoblastic	Aquatic	Internal	PolyA	Fast	Public
Cnidaria	Anthozoa	Cnidaria	Nematostella vectensis	Nve	10	10	20	6.37063e+06	272791128	194183181	33546942	38000	19231	5.11	0.877	8.6	40.7165	42.8201	1.63165	Isolecithal	Holoblastic	Aquatic	External	Ribodeplition	Fast	In-House
Cnidaria	Hydrozoa	Cnidaria	Hydractinia symbiolongicarpus	Hsy	6	4	3	4.84905e+06	480923474	184023201	33888106	50843	20492	3.619	0.881	7.3	35.8678	99.1789	1.99642	Non-isolecithal	Holoblastic	Aquatic	External	Ribodeplition	Fast	Public
Cnidaria	Hydrozoa	Cnidaria	Clytia hemisphaerica	Che	9	5.5	11	3.05363e+06	421003801	226118155	30327996	21903	19132	10.323	1.343	7.3	35.4501	137.87	2.13947	Isolecithal	Holoblastic	Aquatic	External	Ribodeplition	Fast	In-House
Ctenophora	Tentaculata	Ctenophora	Mnemiopsis leidyi	Mle	6	3	3.5	1.94982e+06	208179773	157184734	33491413	19625	19625	8.009	1.1	6.2	39.0726	106.769	2.02844	Isolecithal	Holoblastic	Aquatic	External	PolyA	Fast	Public

### Sheet: Gastrulation time - Sources
Group	Species name	Species key	Gastrulation (hpf)	Source 1	Source 2	Source 3
Mammalia	Homo sapiens	Hsa	336	https://doi.org/10.1038/s41586-021-04158-y
Mammalia	Macaca mulatta	Mma	336	https://doi.org/10.1016/j.devcel.2016.09.007
Mammalia	Callithrix jacchus	Cja	360	https://doi.org/10.1038/s41586-022-04953-1
Mammalia	Mus musculus	Mmu	150	https://doi.org/10.1016/j.mod.2020.103617	https://doi.org/10.1038/s41586-019-0933-9
Mammalia	Rattus norvegicus	Rno	180	Growth Including Reproduction and Morphological Development. (1962)
Mammalia	Oryctolagus cuniculus	Ocu	156	https://doi.org/10.1016/j.cell.2023.04.037	https://doi.org/10.1016/j.celrep.2021.109812
Mammalia	Bos taurus	Bta	360	https://doi.org/10.1371/journal.pone.0129787	https://veteriankey.com/body-folding-and-coelom-formation/	PMID: 12683931
Mammalia	Bos grunniens	Bgr	360	same as Bos taurus (assumption)
Mammalia	Bubalus bubalis	Bbu	360	same as Bos taurus (assumption)
Mammalia	Capra hircus	Chi	336	predicted from Bos taurus and other cleavage data found in: https://doi.org/10.3390/vetsci8050078
Mammalia	Ovis aries	Oar	312	https://doi.org/10.1530/rep.1.00057
Mammalia	Sus scrofa	Ssc	264	https://doi.org/10.1038/s41467-024-49407-6	https://veteriankey.com/body-folding-and-coelom-formation/
Mammalia	Equus caballus	Eca	288	https://doi.org/10.1016/j.theriogenology.2014.04.018
Mammalia	Monodelphis domestica	Mdo	228	https://doi.org/10.1016/j.devcel.2025.06.037	https://doi.org/10.1002/mrd.1080390404
Non-mammalian-vertebrates	Gallus gallus	Gga	31	https://doi.org/10.1002/aja.1001950404
Non-mammalian-vertebrates	Xenopus tropicalis	Xtr	6.5	https://doi.org/10.1242/dev.102012
Non-mammalian-vertebrates	Ambystoma mexicanum	Amx	26	https://doi.org/10.1016/j.ydbio.2016.05.024
Non-mammalian-vertebrates	Danio rerio	Dre	5.25	https://doi.org/10.1002/aja.1002030302
Non-mammalian-vertebrates	Oryzias latipes	Ola	12	https://doi.org/10.1101/gr.269951.120	https://doi.org/10.1242/dev.01140
Non-mammalian-vertebrates	Lethenteron camtschaticum	Lca	151	This study
Tunicata	Ciona savignyi	Csa	4.5	https://doi.org/10.1002/dvdy.21188	from Ciona intestinalis:
Tunicata	Phallusia mammillata	Pma	5	https://doi.org/10.1016/j.ydbio.2013.10.007	Marianne Roca. The spindle assembly checkpoint in Phallusia mammillata embryos. Development Biology. Sorbonne Université, 2019. English. ⟨NNT : 2019SORUS500⟩. ⟨tel-03001896⟩
Tunicata	Oikopleura dioica	Odi	0.83	https://doi.org/10.1242/dev.202666
Amphioxus	Branchiostoma floridae	Bfl	6	https://doi.org/10.1002/jez.b.21179
Amphioxus	Branchiostoma lanceolatum	Bla	7	https://doi.org/10.1002/jez.b.21179
Ambulacraria	Strongylocentrotus purpuratus	Spu	21	This study
Ambulacraria	Paracentrotus lividus	Pli	14	This study
Ambulacraria	Lytechinus pictus	Lpi	15	https://doi.org/10.1002/dvdy.223
Ambulacraria	Holothuria leucospilota	Hle	13	https://doi.org/10.1038/s41467-024-53205-5
Ambulacraria	Patiria miniata	Pmi	24	This study
Ambulacraria	Ptychodera flava	Pfl	18	https://doi.org/10.2108/zsj.15.85
Acoel	Symsagittifera roscoffensis	Sro	10	This study
Nematoda	Caenorhabditis elegans	Cel	1.3	https://doi.org/10.1093/gbe/evx195
Nematoda	Caenorhabditis angaria	Can	1.6	https://doi.org/10.1093/gbe/evx195
Nematoda	Caenorhabditis plicata	Cpl	1.6	estimation from Can and Cel (same value)
Nematoda	Oscheius tipulae	Oti	2.16	https://doi.org/10.1016/j.cub.2022.10.043
Nematoda	Steinernema carpocapsae	Sca	5	https://doi.org/10.1093/gbe/evx195
Nematoda	Steinernema feltiae	Sfe	3.8	https://doi.org/10.1093/gbe/evx195
Nematoda	Ditylenchus destructor	Dde	2026-05-06	ANDERSON, R.V. and DARLING, H.M. 1964. Embryology and Reproduction of Ditylenchus destructor Thorne, with Emphasis on Gonad Development. Proc. Helm. Soc. Wash. 31(2):240-256.
Nematoda	Heterodera glycines	Hgl	75	https://doi.org/10.1186/s12861-016-0144-7
Nematoda	Meloidogyne incognita	Min	2.18	https://doi.org/10.1186/s12861-016-0109-x
Nematoda	Ascaris suum	Asu	72	https://doi.org/10.1016/j.cub.2013.11.045
Arthropoda	Drosophila melanogaster	Dme	3	Foe, V. E., G. M. Odell and B. A. Edgar. 1993. Mitosis and morphogenesis in the Drosophila embryo: Point and counterpoint. In B. M. Bate and A. Martinez-Arias (eds.), The Development of Drosophila melanogaster. Cold Spring Harbor Laboratory Press, Cold Spring Harbor, NY.
Arthropoda	Tribolium castaneum	Tca	11	This study
Arthropoda	Blattella germanica	Bge	60	This study
Arthropoda	Cloeon dipterum	Cdi	36	This study
Arthropoda	Parhyale hawaiensis	Pha	20	https://doi.org/10.1002/wdev.355	https://www.extavourlab.com/wp-content/uploads/2017/10/Parhyale-staging-table.pdf
Arthropoda	Parasteatoda tepidariorum	Pte	28	This study
Tardigrada	Hypsibius exemplaris	Hex	8.45	This study
Spiralia	Owenia fusiformis	Ofu	5.5	This study
Spiralia	Platynereis dumerilii	Pdu	8	https://doi.org/10.1186/1742-9994-7-31	https://doi.org/10.1186/s12864-016-2860-6
Spiralia	Capitella teleta	Cte	24	This study
Spiralia	Urechis unicinctus	Uun	16	https://doi.org/10.3390/ijms21072306	https://doi.org/10.1098/rspb.2022.0705
Spiralia	Crassostrea gigas	Cgi	7	This study
Spiralia	Mytilus galloprovincialis	Mga	10	This study
Spiralia	Lingula anatina	Lan	7	This study
Spiralia	Brachionus plicatilis	Bpl	1	https://doi.org/10.1186/s12864-024-09961-1
Cnidaria	Nematostella vectensis	Nve	20	This study
Cnidaria	Hydractinia symbiolongicarpus	Hsy	3	https://doi.org/10.1371/journal.pgen.1010845
Cnidaria	Clytia hemisphaerica	Che	11	This study	https://doi.org/10.1016/j.ydbio.2019.12.012
Ctenophora	Mnemiopsis leidyi	Mle	3.5	https://doi.org/10.1186/2041-9139-5-4

### Sheet: ZGA time - Sources
Group	Species name	Species key	ZGA (hpf)	Source	*for the majority of the species ZGA_hours correspond to hours post fertilization except a few exceptions (check references)
Mammalia	Homo sapiens	Hsa	68	https://doi.org/10.1016/j.rbmo.2011.02.001
Mammalia	Macaca mulatta	Mma	66	https://doi.org/10.1016/j.fertnstert.2008.01.075
Mammalia	Callithrix jacchus	Cja	96	https://doi.org/10.1530/jrf.0.0790241
Mammalia	Mus musculus	Mmu	27	https://doi.org/10.1038/s41576-024-00792-0
Mammalia	Rattus norvegicus	Rno	48	https://doi.org/10.1007/s10815-014-0213-4
Mammalia	Oryctolagus cuniculus	Ocu	36	https://doi.org/10.1101/pdb.prot5350
Mammalia	Bos taurus	Bta	72	https://doi.org/10.3389/fcell.2022.863700
Mammalia	Bos grunniens	Bgr	120	https://doi.org/10.1038/s41598-018-29912-7
Mammalia	Bubalus bubalis	Bbu	85	https://doi.org/10.1016/S0093-691X(98)00066-1
Mammalia	Capra hircus	Chi	96	https://doi.org/10.1530/jrf.0.0870359
Mammalia	Ovis aries	Oar	96	https://doi.org/10.1530/jrf.0.0820769
Mammalia	Sus scrofa	Ssc	48	https://doi.org/10.1186/s12864-022-09015-4
Mammalia	Equus caballus	Eca	48	https://doi.org/10.1093/biolre/ioab173
Mammalia	Monodelphis domestica	Mdo	60	https://doi.org/10.1038/s41586-020-2629-6
Non-mammalian-vertebrates	Gallus gallus	Gga	15.5	https://doi.org/10.7554/eLife.39381
Non-mammalian-vertebrates	Xenopus tropicalis	Xtr	5	https://doi.org/10.1242/dev.102012
Non-mammalian-vertebrates	Ambystoma mexicanum	Amx	21	https://doi.org/10.1016/j.ydbio.2016.05.024
Non-mammalian-vertebrates	Danio rerio	Dre	3.5	This study
Non-mammalian-vertebrates	Oryzias latipes	Ola	6	This study
Non-mammalian-vertebrates	Lethenteron camtschaticum	Lca	77	This study
Tunicata	Ciona savignyi	Csa	4	https://doi.org/10.1002/dvdy.21188
Tunicata	Phallusia mammillata	Pma	2.5	https://doi.org/10.1016/j.ydbio.2013.10.007
Tunicata	Oikopleura dioica	Odi	1.5	https://doi.org/10.1242/dev.202666
Amphioxus	Branchiostoma floridae	Bfl	4	https://doi.org/10.1002/jez.b.21179
Amphioxus	Branchiostoma lanceolatum	Bla	4	https://doi.org/10.1002/jez.b.21179
Ambulacraria	Strongylocentrotus purpuratus	Spu	6	This study
Ambulacraria	Paracentrotus lividus	Pli	4.75	This study
Ambulacraria	Lytechinus pictus	Lpi	4.5	https://doi.org/10.1002/dvdy.223
Ambulacraria	Holothuria leucospilota	Hle	5	https://doi.org/10.1038/s41467-024-53205-5
Ambulacraria	Patiria miniata	Pmi	10	This study
Ambulacraria	Ptychodera flava	Pfl	6	https://doi.org/10.2108/zsj.15.85
Acoel	Symsagittifera roscoffensis	Sro	3	This study
Nematoda	Caenorhabditis elegans	Cel	1	https://doi.org/10.1093/gbe/evx195
Nematoda	Caenorhabditis angaria	Can	1.6	https://doi.org/10.1093/gbe/evx195
Nematoda	Caenorhabditis plicata	Cpl	1.6	We assumed same as Can and Cel since it was not estimated
Nematoda	Oscheius tipulae	Oti	1.16	https://doi.org/10.1016/j.cub.2022.10.043
Nematoda	Steinernema carpocapsae	Sca	1.7	https://doi.org/10.1093/gbe/evx195
Nematoda	Steinernema feltiae	Sfe	1.25	https://doi.org/10.1093/gbe/evx195
Nematoda	Ditylenchus destructor	Dde	2026-05-02	ANDERSON, R.V. and DARLING, H.M. 1964. Embryology and Reproduction of Ditylenchus destructor Thorne, with Emphasis on Gonad Development. Proc. Helm. Soc. Wash. 31(2):240-256.
Nematoda	Heterodera glycines	Hgl	27	https://doi.org/10.1186/s12861-016-0144-7
Nematoda	Meloidogyne incognita	Min	2.18	https://doi.org/10.1186/s12861-016-0109-x
Nematoda	Ascaris suum	Asu	40	https://doi.org/10.1016/j.cub.2013.11.045
Arthropoda	Drosophila melanogaster	Dme	2.1	https://doi.org/10.1038/s41576-024-00792-0
Arthropoda	Tribolium castaneum	Tca	8	This study
Arthropoda	Blattella germanica	Bge	20	This study
Arthropoda	Cloeon dipterum	Cdi	24	This study
Arthropoda	Parhyale hawaiensis	Pha	13	https://doi.org/10.1002/wdev.355
Arthropoda	Parasteatoda tepidariorum	Pte	10	This study
Tardigrada	Hypsibius exemplaris	Hex	5	This study
Spiralia	Owenia fusiformis	Ofu	3	This study
Spiralia	Platynereis dumerilii	Pdu	6	https://doi.org/10.1186/1742-9994-7-31
Spiralia	Capitella teleta	Cte	6.5	This study
Spiralia	Urechis unicinctus	Uun	5	https://doi.org/10.3390/ijms21072306
Spiralia	Crassostrea gigas	Cgi	2.15	This study
Spiralia	Mytilus galloprovincialis	Mga	2.5	This study
Spiralia	Lingula anatina	Lan	3.5	This study
Spiralia	Brachionus plicatilis	Bpl	3	https://doi.org/10.1186/s12864-024-09961-1
Cnidaria	Nematostella vectensis	Nve	10	This study
Cnidaria	Hydractinia symbiolongicarpus	Hsy	4	https://doi.org/10.1371/journal.pgen.1010845
Cnidaria	Clytia hemisphaerica	Che	5.5	This study
Ctenophora	Mnemiopsis leidyi	Mle	3	https://doi.org/10.1186/2041-9139-5-4

### Sheet: Egg volume - Sources
Group	Species name	Species key	Egg length (μm)	Egg width 1 (μm)	Egg width 2 (μm)	Volume (sphere)	Volume (ellipsoid)	Volume	Source 1	Source 2	Source 3
Mammalia	Homo sapiens	Hsa	110			696910		696910	https://doi.org/10.1007/s10815-022-02602-0	https://doi.org/10.1007/s10815-011-9555-3	https://doi.org/10.1055/a-1876-2231
Mammalia	Macaca mulatta	Mma	100			523599		523599	https://doi.org/10.1038/srep06598
Mammalia	Callithrix jacchus	Cja	100			523599		523599	https://doi.org/10.1186/s13048-024-01441-0	https://doi.org/10.1038/s41598-023-45224-x
Mammalia	Mus musculus	Mmu	80			268083		268083	https://doi.org/10.1262/jrd.2022-101	https://doi.org/10.1242/dev.039487
Mammalia	Rattus norvegicus	Rno	70			179594		179594	https://doi.org/10.1126/science.1088313
Mammalia	Oryctolagus cuniculus	Ocu	100			523599		523599	https://doi.org/10.1038/258719a0
Mammalia	Bos taurus	Bta	120			904779		904779	https://doi.org/10.1016/S0093-691X(97)00300-2	https://doi.org/10.1002/mrd.20639
Mammalia	Bos grunniens	Bgr	120			904779		904779	we assume same as cow
Mammalia	Bubalus bubalis	Bbu	130			1.15035e+06		1.15035e+06	https://doi.org/10.6000/1927-520X.2020.09.16
Mammalia	Capra hircus	Chi	130			1.15035e+06		1.15035e+06	https://doi.org/10.3389/fgene.2019.01040
Mammalia	Ovis aries	Oar	130			1.15035e+06		1.15035e+06	https://doi.org/10.3390/ani14050807
Mammalia	Sus scrofa	Ssc	110			696910		696910	https://doi.org/10.3906/vet-1502-16
Mammalia	Equus caballus	Eca	125			1.02265e+06		1.02265e+06	https://doi.org/10.1093/biolre/ioac172
Mammalia	Monodelphis domestica	Mdo	180	180	85		1.44199e+06	1.44199e+06	https://doi.org/10.1038/s41586-025-08992-2
Non-mammalian-vertebrates	Gallus gallus	Gga	2000	2000	200		4.18879e+08	4.18879e+08	https://doi.org/10.1371/journal.pone.0080631
Non-mammalian-vertebrates	Xenopus tropicalis	Xtr	750			2.20893e+08		2.20893e+08	https://doi.org/10.1002/dvdy.10178
Non-mammalian-vertebrates	Ambystoma mexicanum	Amx	2000			4188790205		4188790205	https://doi.org/10.1016/j.ydbio.2016.05.024
Non-mammalian-vertebrates	Danio rerio	Dre	530	530	150		2.20618e+07	2.20618e+07	This study
Non-mammalian-vertebrates	Oryzias latipes	Ola	510	510	110		1.49807e+07	1.49807e+07	This study
Non-mammalian-vertebrates	Lethenteron camtschaticum	Lca	800	600	600		1.50796e+08	1.50796e+08	This study
Tunicata	Ciona savignyi	Csa	105			606131		606131	https://doi.org/10.1038/s41467-024-46780-0	doi: 10.3391/ai.2010.5.4.05
Tunicata	Phallusia mammillata	Pma	120			904779		904779	https://doi.org/10.1016/j.cub.2008.05.039
Tunicata	Oikopleura dioica	Odi	80			268083		268083	https://doi.org/10.1111/dgd.12769
Amphioxus	Branchiostoma floridae	Bfl	175			2.80616e+06		2.80616e+06	https://doi.org/10.3389/fcell.2021.668006
Amphioxus	Branchiostoma lanceolatum	Bla	120			904779		904779	https://doi.org/10.3389/fcell.2021.668006
Ambulacraria	Strongylocentrotus purpuratus	Spu	80			268083		268083	This study
Ambulacraria	Paracentrotus lividus	Pli	90			381704		381704	This study
Ambulacraria	Lytechinus pictus	Lpi	110			696910		696910	https://doi.org/10.1002/dvdy.223
Ambulacraria	Holothuria leucospilota	Hle	140			1.43676e+06		1.43676e+06	https://doi.org/10.1016/j.aquaculture.2018.01.013
Ambulacraria	Patiria miniata	Pmi	180			3.05363e+06		3.05363e+06	https://doi.org/10.1101/2025.03.24.644836
Ambulacraria	Ptychodera flava	Pfl	120			904779		904779	https://doi.org/10.2108/zsj.15.85
Acoel	Symsagittifera roscoffensis	Sro	100			523599		523599	This study
Nematoda	Caenorhabditis elegans	Cel	50	30	30		23561.9	23561.9	https://www.ncbi.nlm.nih.gov/books/NBK20121/
Nematoda	Caenorhabditis angaria	Can	50	30	30		23561.9	23561.9	https://doi.org/10.1242/dev.200984
Nematoda	Caenorhabditis plicata	Cpl	60	40	40		50265.5	50265.5	This study
Nematoda	Oscheius tipulae	Oti	35	25	25		11453.7	11453.7	https://doi.org/10.1016/j.cub.2022.10.043
Nematoda	Steinernema carpocapsae	Sca	38			28730.9		28730.9	https://doi.org/10.1093/gbe/evx195
Nematoda	Steinernema feltiae	Sfe	45	25	25		14726.2	14726.2	https://doi.org/10.1093/gbe/evx195
Nematoda	Ditylenchus destructor	Dde	105	50	50		137445	137445	https://doi.org/10.1038/s41597-024-03542-3
Nematoda	Heterodera glycines	Hgl	105	50	50		137445	137445	https://doi.org/10.1038/s41597-024-03542-3
Nematoda	Meloidogyne incognita	Min	105	50	50		137445	137445	https://doi.org/10.1038/s41597-024-03542-3
Nematoda	Ascaris suum	Asu	39			31059.4		31059.4	http://dx.doi.org/10.3347/kjp.2012.50.3.239
Arthropoda	Drosophila melanogaster	Dme	530	185	185		9.49769e+06	12300000	https://doi.org/10.2307/4099	https://doi.org/10.1111/j.1420-9101.2008.01649.x
Arthropoda	Tribolium castaneum	Tca	600	300	300		2.82743e+07	2.82743e+07	https://doi.org/10.1016/j.cois.2016.08.002
Arthropoda	Blattella germanica	Bge	2000	750	750		5.89049e+08	5.89049e+08	https://doi.org/10.1186/s13227-024-00234-2
Arthropoda	Cloeon dipterum	Cdi	190	175	175		3.04669e+06	3.04669e+06	This study
Arthropoda	Parhyale hawaiensis	Pha	470	280	280		1.92936e+07	1.92936e+07	https://doi.org/10.1242/dev.00155
Arthropoda	Parasteatoda tepidariorum	Pte	500			6.54498e+07		6.54498e+07	https://doi.org/10.1186/s12915-022-01421-0	https://doi.org/10.1007/s00427-019-00631-x	https://doi.org/10.1242/dev.078204
Tardigrada	Hypsibius exemplaris	Hex	55			87113.7		87113.7	This study
Spiralia	Owenia fusiformis	Ofu	100			523599		523599	https://doi.org/10.1017/S0016756803278341
Spiralia	Platynereis dumerilii	Pdu	160			2.14466e+06		2.14466e+06	https://doi.org/10.1371/journal.pone.0295290
Spiralia	Capitella teleta	Cte	200			4.18879e+06		4.18879e+06	This study
Spiralia	Urechis unicinctus	Uun	110			696910		696910	https://doi.org/10.3390/ijms21072306
Spiralia	Crassostrea gigas	Cgi	50			65449.8		65449.8	This study
Spiralia	Mytilus galloprovincialis	Mga	80			268083		268083	This study
Spiralia	Lingula anatina	Lan	100			523599		523599	https://doi.org/10.1038/ncomms9301
Spiralia	Brachionus plicatilis	Bpl	95	70		448921		448921	https://doi.org/10.1371/journal.pone.0029365
Cnidaria	Nematostella vectensis	Nve	230			6.37063e+06		6.37063e+06	https://doi.org/10.1016/j.ydbio.2007.07.029
Cnidaria	Hydractinia symbiolongicarpus	Hsy	210			4.84905e+06		4.84905e+06	https://doi.org/10.15252/embj.2022112934
Cnidaria	Clytia hemisphaerica	Che	180			3.05363e+06		3.05363e+06	This study
Ctenophora	Mnemiopsis leidyi	Mle	155			1.94982e+06		1.94982e+06	https://doi.org/10.1038/s41596-022-00702-w
