## Supplementary Tables for "Zygotic genome activation is timed by the egg DNA-to-cytoplasm ratio across animals": Supplementary_Table_5.xlsx

### Sheet: Supplementary Table 5
Species	N_ZGA	N_MAT	N_BG	med_Intron_num_ZGA	med_Intron_num_MAT	med_Intron_num_BG	med_gene_len_ZGA	med_gene_len_MAT	med_gene_len_BG	med_interg_len_ZGA	med_interg_len_MAT	med_interg_len_BG	med_3UTR_len_ZGA	med_3UTR_len_MAT	med_3UTR_len_BG	med_CUB_BG	med_CUB_MAT	med_CUB_ZGA	med_GC_BG	med_GC_MAT	med_GC_ZGA
Amx	500	3912	11835	4	7	7	22454	245239	274397	434110	315166	334862	847	695	907	0.100478	0.0963442	0.144847	0.495859	0.489558	0.538965
Asu	500	4467	14129	3	7	6	7369	10975	9492	4800	3614	4387.5	728	1344	891	0.127718	0.0979873	0.147927	0.456453	0.469218	0.448348
Bbu	500	2935	14731	4	7	7	6492	23289	20657	16962	20323	20285	280	487	612	0.165141	0.130226	0.207976	0.53678	0.472783	0.547359
Bfl	500	4327	17151	3	7	6	4904	8356	7673	4135.75	1989.5	2868.5	512	747	564	0.132038	0.143605	0.154691	0.529855	0.526193	0.542661
Bge	500	4619	13557	2	5	5	10265.5	24103	22087	14200.8	9400	12052.5	786	1717	1066	0.146098	0.147103	0.155573	0.419951	0.412331	0.417177
Bgr	500	3248	14508	3	6	7	6690.5	17921	19715	28864	22159.8	26145	3	3	3	0.157668	0.141964	0.190621	0.529167	0.506141	0.530669
Bla	500	5602	15832	3	8	7	5222	10219.5	8467.5	3669.25	1399.75	2214.5	590.5	1334.5	885	0.139061	0.140578	0.16109	0.5375	0.53124	0.541237
Bpl	500	3172	32082	3	3	4	1010.5	1277.5	1186	620	564.5	522.5	3	3	3	0.287433	0.189912	0.26237	0.336088	0.374686	0.347418
Bta	500	3644	16591	4	8	7	10019	25642.5	19680	25071.2	17938.8	19595	376	549.5	558	0.168365	0.121349	0.154474	0.520833	0.492723	0.507156
Can	500	3628	18339	2	3	2	1058	1423.5	1116	1591.25	1134.75	1195	3	3	3	0.307467	0.304556	0.296696	0.410256	0.389242	0.389195
Cdi	500	4823	13525	3	6	5	2310	3250	3708	1373.5	797.5	1090	0	0	0	0.129543	0.113277	0.15679	0.510528	0.491727	0.511038
Cel	500	3520	14327	2	4	4	1398	2023.5	2253	1454.75	516	1105.5	87	167	124	0.151844	0.160923	0.155335	0.425031	0.442497	0.415084
Cgi	500	4254	20585	3	8	6	4332.5	8750.5	7328	6776	3015.5	4806	230.5	614	341	0.101433	0.0930219	0.124352	0.440917	0.452753	0.462406
Che	500	5805	13512	2	8	5	2852	11941	8956	9818.25	5337.5	6069.25	298.5	632	505	0.136456	0.12918	0.167035	0.400538	0.405229	0.395259
Chi	500	2390	13259	3	6	7	4815	17033.5	17408	21358.2	25837.2	26258	3	3	3	0.172601	0.135812	0.180114	0.533776	0.458684	0.520724
Cja	500	3043	15827	4	6	7	7336.5	22467	22413	20152.8	22126.5	25703	40	52	3	0.155555	0.135498	0.178451	0.513942	0.478899	0.535177
Cpl	500	3081	10661	5	5	5	2383	1945	2258	1969.5	764.5	1359.5	75.5	87	59	0.192853	0.164091	0.155892	0.435028	0.42029	0.445778
Csa	500	3518	9446	3	5	5	2269	3577	3888	5640.75	4343	5364	67.5	103	22	0.117363	0.127504	0.15529	0.448347	0.433254	0.457598
Cte	500	3846	20936	1	6	4	1144.5	3097	2299.5	3762.25	3542	3664	3	83	3	0.116825	0.105595	0.163053	0.482711	0.497955	0.504286
Dde	500	3548	18361	3	7	5	1940	3199.5	2740	2175.75	1735.5	2293.5	3	3	3	0.108836	0.0943535	0.136721	0.452074	0.452634	0.452998
Dme	500	3751	8953	2	2	3	2118	2184	2371	1833.25	348.5	497.5	221	222	209	0.143577	0.160658	0.17064	0.539216	0.548596	0.549892
Dre	500	4837	16305	2	7	7	5601	12900	15101	14005.5	5774	8191	375.5	495	386	0.114531	0.113353	0.182769	0.495811	0.500986	0.483303
Eca	500	4650	18137	3	9	7	10367.5	31569	23854	26555.5	18149	18966.5	557	953	730	0.15772	0.11615	0.187324	0.529152	0.512461	0.529293
Gga	500	4797	13494	4	9	8	10599.5	14697	14594.5	16711.8	6067	7388.75	947.5	994	910	0.131599	0.106347	0.156076	0.519797	0.493018	0.542827
Hex	500	4821	13436	3	6	4	1658.5	2763	2318.5	1478.5	1114.5	1327.75	3	3	3	0.121222	0.115936	0.145798	0.537577	0.544953	0.536452
Hgl	500	4044	20234	2	8	5	1195.5	2722.5	2179	2347.5	1045.25	2029.75	4	77	3	0.149218	0.115813	0.20211	0.493083	0.49958	0.481868
Hle	500	3205	18711	2	5	4	5608	15385	12048	18691.2	18472.5	19068.5	3	3	3	0.119797	0.124915	0.134811	0.429742	0.431398	0.443396
Hsa	500	2201	13296	4	7	8	9008.5	25921	28100.5	16604.8	23720.5	23672.2	422	752	923.5	0.15637	0.131715	0.171531	0.529468	0.462271	0.517566
Hsy	500	6285	13319	1	7	5	2742.5	7891	6792	5164.25	3348	3803.5	180.5	412	356	0.140955	0.138213	0.167979	0.384522	0.388652	0.390029
Lan	500	4421	18901	5	6	6	4847.5	5909	6350	3424.5	1658	2422.5	404	595	473	0.0928317	0.111804	0.106599	0.459622	0.448989	0.456156
Lca	500	4144	13736	4	8	8	9295	15447	18083.5	11326.5	7271.5	10030.8	710.5	1332.5	1322	0.280348	0.246991	0.289242	0.628807	0.60303	0.613074
Lpi	500	5130	17805	2	6	6	4065.5	13480	12162	15407.5	16093.5	15988	94.5	514.5	243	0.0927123	0.0984804	0.14684	0.463429	0.459135	0.490107
Mdo	500	2933	14357	4	7	7	8008.5	25511	24863	37623	36119	38804.5	5	86	41	0.131964	0.129708	0.148099	0.475565	0.453748	0.495421
Mga	500	4406	25055	1	7	3	1572.5	12792.5	6801	7621.5	8462	7760.5	0	0	0	0.174869	0.179535	0.174249	0.37741	0.38425	0.389801
Min	500	4142	38324	3	5	4	1042.5	1752	1548	1295.75	544.75	948.5	3	91	7	0.312178	0.270778	0.303701	0.356667	0.376899	0.377073
Mle	500	3730	11659	3	6	5	3608.5	6627.5	5084	3421.5	1809.5	2397.5	255.5	328	244	0.0966403	0.0883512	0.129223	0.457265	0.463896	0.479334
Mma	500	3058	15441	4	8	7	9104	24994.5	24317	21940.8	21986.5	25019	323	357.5	194	0.157428	0.133894	0.171102	0.518207	0.508696	0.523063
Mmu	500	3881	15277	4	8	7	8969.5	21919	20092	20580.8	17162.5	18217	654	804	748	0.135671	0.121533	0.146641	0.517557	0.510467	0.523333
Nve	500	4780	14384	1	7	6	2745	7343.5	6715	2449.75	1429.25	1786.5	419.5	573.5	516	0.0742627	0.0758813	0.101619	0.472756	0.463917	0.475754
Oar	500	2794	13221	4	7	7	5869.5	21428.5	17298	26964.8	30713	28712.5	3	3	3	0.167136	0.123157	0.164843	0.53523	0.459924	0.517653
Ocu	500	2856	13770	4	7	7	6926.5	19703.5	19938	21019.5	22070.5	26073	3	75	3	0.168244	0.142347	0.1797	0.539266	0.513923	0.536188
Odi	500	634	3807	5	5	6	1823	1704	2324	1214	629.5	742.5	0	0	0	0.120482	0.140449	0.134858	0.464178	0.498067	0.498718
Ofu	500	4892	21939	1	8	4	1886.5	12570	6272	5587	3852.75	4717.5	226.5	350.5	243	0.124672	0.103546	0.147343	0.417671	0.426293	0.414333
Ola	500	5395	17243	3	7	7	4254.5	8145	9096	8439	3630	5094	3	839	282	0.138343	0.13978	0.175672	0.526316	0.529807	0.519972
Oti	500	3940	14136	4	6	6	1171.5	1801.5	1753	903.75	635.75	858.5	3	3	3	0.119462	0.131466	0.175687	0.494253	0.510874	0.506267
Pdu	500	3122	15700	3	7	6	9025.5	11258.5	12496	17440.2	5499.25	10646.8	839.5	942	969	0.103687	0.0918208	0.1052	0.453453	0.466185	0.467083
Pfl	500	4765	15701	2	6	6	3152	13028	11650	10425.8	7420.5	8612	23.5	164	158	0.097056	0.102802	0.144166	0.443973	0.444444	0.452289
Pha	500	4419	19783	0	5	3	874.5	28356	16724	11934.5	26329.5	26176	121	1837	567	0.135189	0.115977	0.174319	0.511111	0.506591	0.447294
Pli	500	5683	21945	1	6	4	1321.5	13996	8650	5554	7030	6638	0	0	0	0.13504	0.10161	0.203204	0.468254	0.466344	0.4875
Pma	500	4447	13412	3	6	5	2627	3989	3410.5	3852.25	3196	3350.5	0	0	0	0.118104	0.119393	0.0997552	0.427143	0.415093	0.45146
Pmi	500	5321	14056	3	7	7	6175.5	12685	11676.5	5461.25	3972	4590.75	595	898	767	0.0909786	0.0940325	0.123881	0.510926	0.511202	0.544455
Pte	500	4626	14048	1	7	5	5474	18940.5	16538	11288	7662.75	8488.75	131.5	357	233	0.175259	0.190649	0.162707	0.38134	0.378806	0.382954
Rno	500	2841	14852	4	8	7	6799	22023	18324.5	13914.5	19553	19654.2	285.5	609	504	0.136841	0.11296	0.163167	0.516291	0.496104	0.519627
Sca	500	3217	24575	2	3	3	1895	2065	1935	214	123	194	146	144	113	0.188458	0.192054	0.171172	0.514228	0.54529	0.497423
Sfe	500	3371	25643	0	4	3	891	1384	1197	940.5	639	851.5	3	3	3	0.141362	0.110743	0.124105	0.512821	0.495889	0.500405
Spu	500	4572	15901	2	8	7	5083.5	16914	13168	8864.25	7239.25	7767	481.5	1267	805	0.0876918	0.0886055	0.116054	0.479365	0.484176	0.500625
Sro	500	5237	10638	3	3	4	7808.5	8910	9478	26413.5	15685.5	19093	149	228	173	0.08632	0.0745902	0.0939573	0.464559	0.458916	0.476105
Ssc	500	2082	13255	4	7	7	8045	25941.5	23489	16858	21002.8	20174	519.5	792	776	0.173262	0.131671	0.175137	0.530591	0.465226	0.501567
Tca	500	4693	13109	1	3	3	2424	2765	2918	2492.5	562.5	1091	92	163	109	0.125245	0.102633	0.197181	0.460142	0.465887	0.466667
Uun	500	3009	15682	3	6	5	2910.5	4667	4556.5	9571	4235	7063	38.5	225	76.5	0.0987992	0.109207	0.100121	0.483627	0.475535	0.49547
Xtr	500	4884	12225	3	8	8	8193.5	16012.5	20067	19773	12217	13330.5	540	555	571	0.1053	0.10234	0.124603	0.461847	0.457819	0.472505
